# Natural slab photonic crystals and where to find them among the girdle bands of diatoms

**DOI:** 10.1101/2024.03.08.584047

**Authors:** Matt P. Ashworth, Daryl W. Lam, Martin Lopez-Garcia, Schonna R. Manning, Johannes W. Goessling

**Affiliations:** UTEX Culture Collection of Algae, University of Texas at Austin, Austin, TX USA; Department of Biological Sciences, University of Alabama, Tuscaloosa, AL USA; Instituto de Òptica, Consejo Superior de Investigaciones Cientìficas (IO-CSIC), Serrano 121, Madrid, Spain; Institute of Environment, Department of Biological Sciences, Florida International University, Miami, FL USA; Laboratory for Innovation and Sustainability of Marine Biological Resources (ECOMARE), Centre for Environmental and Marine Studies (CESAM), Department of Biology, University of Aveiro, Portugal

**Keywords:** Slab photonic crystals, Diatoms, Correlated evolution, Trait evolution, Functional morphology

## Abstract

Slab photonic crystals, nanomaterials characterized by periodic pores for manipulating light, have applications in advanced optical technologies. Remarkably, similar materials have been identified in the silica shell of diatoms, in particular the girdle bands. Despite the potential applications and significance for diatom biology, their prevalence remains uncertain due to limited observations across a few species. In this study of 393 SEM girdle band micrographs across major taxonomic groups, we identified slab photonic crystals using Fast Fourier Transform (FFT) analysis. A correlation analysis of these properties on a phylogenetic tree revealed their distribution across the diversity of species and taxonomic groups. Square and hexagonal lattice varieties are prevalent in earlier-diverging groups, and linked to phytoplanktonic lifestyles. More recently-diverged clades lack these structures entirely in their girdle bands. Numerical analysis indicates that square lattice types exhibit anticipated photonic properties (stopbands) in the visible spectrum, while hexagonal lattice types are primarily linked to the near to mid-infrared range. This suggests that girdle band slab photonic crystal morphologies 1) originate from quasi-periodic photonic structures, 2) are primarily found in evolutionarily older clades (Coscinodiscophyceae and Mediophyceae), 3) lost square lattice types through diversification in the Mediophyceae, and 4) are absent in more recent clades (Fragilariophyceae and Bacillariophyceae). The limited inter-species distribution of slab photonic crystals may offer experimental cues to study their biological functionality. While these data suggest that stopband functionalities are a derived frustule trait, the ultimate purpose of slab photonic crystals in nature remains a mystery.
