## Supplemental Table 1 for "Natural slab photonic crystals and where to find them among the girdle bands of diatoms"

Taxon	FW/SW?	Growth Habit @ collection	Colonial?	gross cell morph	Valve X-sec	Girdle X-sec	transvalvar tube	costa	septa	spines	fascia	pore fields	heterovalvar?	heteropolar?	Girdle overall ca. diameter/length µm	Surface symmetric pore type	Surface pore d nm	Ca. max. number surface	Period a2 nm	FFT symmetry	lattice structure	Possible PhC?
Acanthoceros_zachariasi_HK250	FW	planktonic	No	tapered cylinder	porose	porose	none	none	none	none	none	none	no	no	9	pores	50	8	150		unordered
Achnanthes_sp_CanIsl_HK303	SW	benthic	No	rectangular prism	porose	porose	none	stauros	none	none	transverse	none	yes	no	25	single elongated pore	760	1	830
Achnanthes_sp_Guam_HK311	SW	benthic	No	rectangular prism	porose	porose	none	internal	none	none	transverse	none	yes	no	45	pores	420	2	825
Achnanthes_sp_HK309	SW	benthic	No	rectangular prism	porose	porose	none	stauros & internal	none	none	transverse	none	yes	no	40	elongated pores	600	1	835
Achnanthes_sp_HK517	SW	benthic	No	rectangular prism -- short	porose	porose	none	stauros & internal	none	none	transverse	none	yes	no	110	sieve pores	525	2	860
Achnanthes_sp_HK690	SW	benthic	No	rectangular prism	porose	porose	none	none	none	subcentral	transverse	none	yes	no	20	single pore line	220	1	765
achnanthiod_CA_HK380	SW	benthic	No	rectangular prism -- short	porose	porose	none	stauros	none	none	central	none	no	no	30	slits
Actinocyclus_AJA022-31	SW	planktonic	No	domed cylinder	loculate	cf porose	rimoportula	none	none	none	none	none	no	no	35	poreless
Actinocyclus_subtilis_HK168	SW	benthic	No	domed cylinder	loculate		rimoportula	none	none	none	none	none	no	no		poreless
Actinoptychus_cf_splendens_HK381	SW	planktonic	No	domed cylinder -- short	loculate	loculate	rimoportula	none	none	none	none	none	no	no	18	poreless
Actinoptychus_undulatum_CA_HK261	SW	planktonic	No	domed cylinder -- short	loculate	loculate	rimoportula	none	none	none	none	none	no	no	50	poreless
Ambo_tenuissimus_HK546	SW	benthic	No	rectangular prism -- short	porose	hyaline	none	internal	none	marginal	transverse	none	no	no
Amphipentas_pentacrinus_HK289	SW	benthic	No	polyhedral prism	porose	porose	rimoportula	external	none	scattered	none	apical -- stalked	no	no
Amphipentas_pentacrinus_HK583	SW	benthic	No	polyhedral prism	porose	porose	rimoportula	external	none	scattered	none	apical -- stalked	no	no		sieve pores	709.6	2	111.16	YES	quasi-square
Amphipentas_pentacrinus_MX_HK384	SW	benthic	No	polyhedral prism	porose	porose	rimoportula	external	none	scattered	none	apical -- stalked	no	no	39	sieve pores	560	6	1100	YES	hexagonal
Amphitetras_antediluvianum_HK223	SW	benthic	yes	polyhedral prism	porose	porose	none	none	none	scattered	none	apical	no	no	28	sieve pores	1100	8	2300
Amphitetras_antediluvianum_HK584	SW	benthic	yes	polyhedral prism	porose	porose	none	none	none	scattered	none	apical	no	no	32	sieve pores	1200	7	2400	YES		No
Amphora_sp_UTKSA0115	SW	benthic	No	wedge prism	porose	porose	none	stauros	none	none	none	none	no	no	35	sieve pores	135	4	185	no	square
Amphora_sp_UTKSA0172	SW	benthic	No	wedge prism	loculate	hyaline	none	none	none	none	none	none	no	no	25	striae	N/A	1	690
Amphora_sp_UTKSA0195	SW	benthic	No	wedge prism	porose	porose	none	external	none	none	none	none	no	no	30	elongated pores	820	2	600
Ardissonea_formosum_HK209	SW	benthic	No	rectangular prism -- short	loculate	porose	none	internal	pseudoseptum	none	none	none	no	no
Ardissonea_sp_UTKSA0041	SW	benthic	No	rectangular prism -- short	loculate	porose	none	internal	pseudoseptum	none	none	none	no	no
Astrosyne_radiata_HK169	SW	benthic	No	domed cylinder	porose	porose	rimoportula	internal	none	none	central	none	no	no	25	pores	95	10	160	NO
Attheya_longicornis_HK317	SW	planktonic	No	rectangular prism -- tall	porose	porose	none	none	none	none	none	none	no	no
Attheya_septentrionalis_HK112	SW	planktonic	No	rectangular prism -- tall	porose	porose	none	none	none	none	none	none	no	no
Attheya_UTKSA0227	SW	benthic	No	rectangular prism -- tall	porose	porose	none	none	none	none	none	none	no	no
Bacillaria_sp_UTKSA0129	SW	benthic	No	rectangular prism -- short	porose	porose	none	internal	none	none	none	none	no	no	45	ribs	250	1	185
Bellerochea_malleus_HK265	SW	planktonic	yes	rectangular prism	porose	porose	rimoportula	external	none	marginal linking	none	none	no	no
Berkeleya_sp_HK498	SW	benthic	yes	rectangular prism -- short	porose	porose	none	none	none	none	none	none	no	no	15	line of pores	100	1	200
Biddulphia_alternans_GA_HK592	SW	benthic	yes	polyhedral prism	porose	porose	rimoportula	internal	pseudoseptum	none	none	apical	no	no	12	pores	215	6	415	YES	square
Biddulphia_alternans_HK541	SW	benthic	yes	polyhedral prism	porose	porose	rimoportula	internal	pseudoseptum	none	none	apical	no	no	23	pores	215	5	400	NO
Biddulphia_alternans_NC_HK292	SW	benthic	yes	polyhedral prism	porose	porose	rimoportula	internal	pseudoseptum	none	none	apical	no	no	50	pores	560	6	1000	YES	semi square
Biddulphia_biddulphiana_FL_HK328	SW	benthic	yes	rectangular prism -- horned	porose	porose	rimoportula	internal	none	scattered	none	apical -- stalked	no	no	45	pores	500	10	1400	YES	hexagonal
Biddulphia_biddulphiana_HI_HK271	SW	benthic	yes	rectangular prism -- horned	porose	porose	rimoportula	internal	none	scattered	none	apical -- stalked	no	no	85	pores	850	9	2000
Biddulphia_biddulphiana_HK452	SW	benthic	yes	rectangular prism -- horned	porose	porose	rimoportula	internal	none	scattered	none	apical -- stalked	no	no	75	pores	550	5	1750	YES	hexagonal
Biddulphia_biddulphiana_HK543	SW	benthic	yes	rectangular prism -- horned	porose	porose	rimoportula	internal	none	scattered	none	apical -- stalked	no	no	55	pores	700	5	1900	YES	hexagonal
Biddulphia_cf_reticulum_FL_HK329	SW	benthic	yes	polyhedral prism	porose	porose	rimoportula	none	pseudoseptum	none	none	apical	no	no		pores	338.2	6	644.58	YES	unclear
Biddulphia_cf_sculpta_UTKSA0210	SW	benthic	yes	polyhedral prism	porose	porose	rimoportula	none	pseudoseptum	none	none	apical	no	no	22	pores	195	4	800		square
Biddulphia_cf_seychellensis_UTKSA0282	SW	benthic	yes	polyhedral prism	porose	porose	rimoportula	none	none	none	none	apical	no	no	48	pores	500	2	1500
Biddulphia_reticulum_HI_HK252	SW	benthic	yes	polyhedral prism	porose	porose	rimoportula	none	pseudoseptum	none	none	apical	no	no	24	pores	280	6	600		square
Biddulphia_tridens_CA_HK239	SW	benthic	yes	rectangular prism -- horned	porose	porose	rimoportula	none	none	scattered	none	apical -- stalked	no	no
Biddulphia_tridens_FL_HK327	SW	benthic	yes	rectangular prism -- horned	porose	porose	rimoportula	none	none	scattered	none	apical -- stalked	no	no
Biddulphiopsis_titiana_HK170	SW	benthic	yes	polyhedral prism -- tall	porose	porose	rimoportula	none	none	none	none	apical	no	no	100	pores	300	15	900	YES	hexagonal	maybe
Biremis_sp_HK438	SW	benthic	No	rectangular prism -- short	loculate	porose	none	none	none	none	none	none	no	no	35	sieve ribs	320	1	340
Biremis_sp_UTKSA0352	SW	benthic	No	rectangular prism -- short	loculate	porose	none	none	none	none	none	none	no	no	40	pores	180	2	290
Bleakeleya_notata_HK247	SW	planktonic	yes	rectanglar prism -- clavate	porose	porose	rimoportula	none	none	marginal	none	apical	no	yes	25	pores	120	5	200	NO
Bolidomonas_pacifica_HK015
Caloneis_GU7_HK477	SW	benthic	No	rectanglar prism -- short	loculate	hyaline	none	none	none	none	central	none	no	no	25	poreless
Campylosira_cymbelliformis_HK122	SW	planktonic	yes	rectangular prism -- short	porose	porose	rimoportula	none	none	marginal linking	none	apical	yes	no	27	line of pores	60	1	270
Carinasigma_minuta_HK418	SW	planktonic	No	rectangular prism -- keeled	loculate		none	none	none	central	none	none	no	no	100	poreless
Castoridens_hyalina_HK444	SW	planktonic	no	rectangular prism	porose	porose	none	none	none	none	transverse	apical --reduced	no	no		poreless
Castoridens_striata_HK385	SW	benthic	yes	rectangular prism -- short	porose	porose	none	none	none	none	none	apical --reduced	no	no	25	pores	315	2	900	NO
Catacombas_gaillonii_s0045	SW	benthic	no	rectangular prism -- short	loculate	hyaline	rimoportula	none	pseudoseptum	apical	none	apical -- mantle	no	no
Centronella_reicheltii_HK150	FW	planktonic	no	triradiate prism	porose	porose	rimoportula	none	none	marginal	central	apical -- mantle	no	no
Cerataulina_daemon_HK390	SW	planktonic	yes	tapered cylinder	porose	porose	rimoportula	marginal	none	marginal	none	apical -- stalked	no	no
Cerataulina_pelagica_HK596	SW	planktonic	yes	tapered cylinder	porose	porose	rimoportula	marginal	none	marginal	none	apical -- stalked	no	no	30	pores	80	8	230	YES	square
Cerataulus_turgidus_HK699	SW	benthic	yes	domed cylinder -- short	loculate	loculate	rimoportula	none	none	scattered	none	apical -- stalked	no	no
cf_Brachysira_sp_HK692	SW	benthic	No	rectangular prism -- short	loculate	loculate	none	none	none	none	none	none	no	no	15	pores	125	2	240
cf_Tabularia_sp_HK509	SW	benthic	No	rectangular prism -- short	porose	porose	rimoportula	none	none	none	sternum	apical -- mantle	no	no	58	poreless
cf_Tabularia_sp_UTKSA0068	SW	benthic	No	rectangular prism -- short	loculate	hyaline & porose	rimoportula	none	none	none	none	apical -- mantle	no	no	30	poreless
Chelonicola_caribeana_HK557	SW	benthic	No	rectangular prism	porose	porose	none	none	none	none	transverse	none	no	yes	5	elongated pores	200	1	260
Chelonicola_caribeana_HK601	SW	benthic	No	rectangular prism	porose	porose	none	none	none	none	transverse	none	no	yes	10	elongated pores	160	1	260
Climaconeis_riddleae_HK178	SW	benthic	No	rectangular prism -- short	porose	porose	none	none	none	none	none	none	no	no
Climaconeis_sp_UTKSA0040	SW	benthic	No	rectangular prism -- short	porose	porose	none	none	none	none	none	none	no	no	80	pores	235	3	385
Cocconeis_convexa_FL_HK312	SW	benthic	No	rectangular prism -- short	mix (SV = loculate)	porose	none	none	none	none	none	none	yes	no	10	poreless
Corethron_hystrix_FL_HK241	SW	planktonic	No	domed cylnder -- tall	porose	porose	none	none	none	mantle	none	none	yes	no	10	pores	30	50	100
Coscinodiscus_granii	SW	planktonic	No	domed cylinder -- short	loculate	loculate	rimoportula	none	none	none	none	none	no	no	200	pores	125	30	285	YES	square	YES
Coscinodiscus_jonesianus	SW	planktonic	No	domed cylinder -- short	loculate	loculate	rimoportula	none	none	none	none	none	no	no		pores	120	30	268.95		square	YES
Coscinodiscus_radiatus	SW	planktonic	No	flat cylinder -- short	loculate	loculate	rimoportula	none	none	none	none	none	no	no	60	pores	100	30	235	YES	square	YES
Coscinodiscus_sp_FL_HK298	SW	planktonic	No	domed cylnder -- tall	loculate	loculate	rimoportula	none	none	none	none	none	no	no	50	pores	125	25	310	YES	hexagonal	YES
Coscinodiscus_sp_Pan_HK263	SW	planktonic	No	domed cylinder -- short	loculate	loculate	rimoportula	none	none	none	none	none	no	no	100	pores	115	47	285	YES	square	YES
Coscinodiscus_wailesii	SW	planktonic	No	flat cylinder -- short	loculate	loculate	rimoportula	none	none	none	none	none	no	no	120	pores	150	30	330	YES	hexagonal	YES
Craspedostauros_alata_HK448	SW	benthic	No	rectangular prism -- short	porose	porose	none	stauros	none	none	transverse	none	no	no	25	pores	110	2	215
Craspedostauros_alyoubii_UTKSA0083	SW	benthic	No	rectangular prism -- short	porose	porose	none	none	none	none	transverse	none	no	no		sieve ribs
Craspedostauros_macewanii_HK634	SW	benthic	No	rectangular prism -- short	porose	porose	none	stauros	none	none	transverse	none	no	no	50	grids	90	2	320
Craspedostauros_paradoxa_HK441	SW	benthic	No	rectangular prism -- short	porose	porose	none	cf stauros	none	none	transverse	none	no	no		sieve ribs
Cratericulifera_crinigera_HK506	SW	benthic	yes	rectangular prism	porose	porose	none	none	none	none	sternum	apical	no	no	8	pores	120	2	300	NO
Cratericulifera_shandongensis_SZCZCH1247	SW	benthic	yes	rectangular prism	porose	porose	none	none	none	marginal	central	apical -- mantle	no	no	15	pores	115	1	400	NO
Craticula_FLMan_HK499	FW	benthic	No	rectangular prism -- short	loculate	porose	none	none	none	none	none	none	no	no
Ctenophora_pulchella_HK105	FW	benthic	No	rectangular prism	porose	porose	rimoportula	internal	none	none	central	apical -- mantle	no	no
Cyclophora_castracanei_HK243	SW	benthic	yes	rectangular prism	porose	porose	rimoportula	internal	none	none	transverse	apical -- linear	no	no	40	elongated pores	240	2	220
Cyclophora_cf_minor_HK461	SW	benthic	yes	rectangular prism	porose	porose	rimoportula	internal	none	none	transverse -- one valve	apical -- linear	yes	no	20	line of pores	45	1	180
Cyclophora_tenuis_CA_HK308	SW	benthic	yes	rectangular prism	porose	porose	rimoportula	internal	none	none	transverse -- one valve	apical -- linear	yes	no	50	elongated pores	360	2	175
Cyclophora_tenuis_GU_HK216	SW	benthic	yes	rectangular prism	porose	porose	rimoportula	internal	none	none	transverse -- one valve	apical -- linear	yes	no	40	elongated pores	500	2	220
Cyclostephanos_tholiformis_AJA228-03	FW	planktonic	No	domed cylinder	porose	porose	fultoportula	internal	none	scattered	marginal	none	no	no	4.5	pores	30	6	150
Cyclotella_atomus_AJA010-31	FW	planktonic	No	flat cylinder	porose	porose	fultoportula	none	none	none	marginal & central	none	no	no	4	pores	15	5	115		unordered
Cyclotella_cf_gamma_AJA263-27	FW	planktonic	No	flat cylinder	pseudoloculate	porose	fultoportula	none	none	scattered	marginal & central	none	no	no	4	pores	20	5	90		unordered
Cyclotella_cf_quillensis_AJA299-14	FW	planktonic	No	flat cylinder -- short	pseudoloculate	porose	fultoportula	internal	none	scattered	central	none	no	no	6.5	pores	35	5	130		unordered
Cyclotella_meneghiniana_AJA178-1	FW	planktonic	No	flat cylinder	pseudoloculate	porose	fultoportula	internal	none	scattered	none	none	no	no	5.5	pores	40	2	100		unordered
Cyclotella_scaldensis_AJA299-11	FW	planktonic	No	flat cylinder	porose	porose	fultoportula	internal	none	none	central	none	no	no	4	pores	15	2	135		unordered
Cyclotella_striata_AJA297-15	SW	planktonic	No	domed cylinder	loculate	porose	fultoportula	internal	none	scattered	central	none	no	no	15	pores	30	10	145		unordered
Cyclotella_wallercreekii_AJA164-11	FW	planktonic	No	flat cylinder -- short	pseudoloculate	porose	fultoportula	internal	none	none	central	none	no	no	15	pores	30	8	90		unordered
Cymatoneis_sp_UTKSA0378	SW	benthic	No	rectangular prism -- short	porose	porose	none	external	none	none	none	none	no	no	25	poreless
Cymatosira_belgica_FL_HK343	SW	planktonic	yes	rectangular prism -- short	porose	porose	rimoportula	none	none	marginal	central	apical -- stalked	yes	no	27	line of pores	90	1	700
Cymatosira_belgica_SC_HK397	SW	planktonic	yes	rectangular prism -- short	porose	porose	rimoportula	none	none	marginal	central	apical -- stalked	yes	no	11	poreless
Cymatosira_lorenziana_FL_HK283	SW	planktonic	yes	rectangular prism -- short	porose	porose	rimoportula	none	none	marginal	none	apical -- stalked	yes	no	19	line of pores	190	1	430
Cymatosira_lorenziana_HK588	SW	planktonic	yes	rectangular prism -- short	porose	porose	rimoportula	none	none	marginal	none	apical -- stalked	yes	no	15	line of pores	150		470
Dactyliosolen_blavyanus_HK301	SW	planktonic	No	flat cylinder -- tall	porose	porose	rimoportula	none	none	none	none	none	no	no
Dactyliosolen_fragilissimus_HK426	SW	planktonic	No	domed cylinder -- tall	porose	porose	rimoportula	none	none	none	none	none	no	no	15	ribs
Delphineis_surirella_NC_HK295	SW	benthic	No	rectangular prism -- short	porose	porose	rimoportula	none	none	marginal	longitudinal	none	no	no	6	poreless
Detonula_pumila_RCC5794	SW	planktonic	yes	flat cylinder	pseudoloculate	pseudoloc & porose	fultoportula	external	none	none	none	none	no	no	10	elongated pores	50	1	230
Diatoma_elongatum_HK119	FW	benthic	yes	rectangular prism -- short	porose	porose	rimoportula	internal	none	none	transverse -- multiple	apical	no	no
Diatoma_tenue_HK078	FW	benthic	yes	rectangular prism -- short	porose	porose	rimoportula	internal	none	none	transverse -- multiple	apical	no	no
Dimeregramma_sp_HK359	SW	benthic	yes	rectangular prism -- short	porose	porose	none	external	none	marginal	longitudinal	apical	no	no	8	line of pores	50	1	220
Dimeregramma_sp_HK376	SW	benthic	yes	rectangular prism -- short	porose	porose	none	none	none	marginal	longitudinal	apical	no	no	15	line of pores	50	1	225
Diploneis_sp_HK484	SW	benthic	No	rectangular prism -- short	loculate	porose	none	none	none	none	longitudinal	none	no	no		poreless
Diploneis_sp_UTKSA0181	SW	benthic	No	rectangular prism -- short	loculate	porose	none	external	none	none	none	none	no	no		poreless
Discostella_pseudostelligera_AJA075-4	FW	planktonic	No	flat cylinder	cf porose	porose	fultoportula	external	none	none	central	none	no	no	3	poreless
Discostella_sp_AJA303-1	FW	planktonic	No	flat cylinder	pseudoloculate	porose	fultoportula	none	none	none	none	none	no	no	2	line of pores	20	1	100
Ditylum_brightwelli_HK285	SW	planktonic	No	domed cylinder -- tall	porose	porose	rimoportula	external	none	none	none	none	no	no
Divergita_toxoneides_WK57	SW	benthic	no	rectangular prism	loculate	hyaline	rimoportula	none	none	none	longitudinal	apical -- mantle	no	no
Endictya_oceanica_HK259	SW	benthic	No	domed cylinder	pseudoloculate	porose	rimoportula	external	none	scattered	none	none	no	no	65	poreless
Entomoneis_sp_UTKSA0080	SW	planktonic	No	rectangular prism -- keeled	porose	porose	none	internal	none	none	none	none	no	no
Eucampia_cf_cornuta_HK399	SW	planktonic	yes	rectangular prism -- horned	porose	porose	rimoportula	external	none	none	none	apical -- stalked	no	no		pores	53.4	9	171.5	YES	pseudo-square
Eunotogramma_sp_FL_HK451	SW	planktonic	No	rectangular prism -- short	porose	porose	rimoportula	internal	none	marginal	transverse -- multiple	none	no	no	17	pores	65	3	230
Eunotogrammasp_NC_HK294	SW	benthic	No	rectangular prism -- short	porose	porose	rimoportula	internal	none	marginal	transverse -- multiple	none	no	no
Fallacia_sp_HK482	SW	benthic	No	rectangular prism -- short	porose	porose	none	none	none	none	none	none	no	no
Fallacia_sp_HK693	SW	benthic	No	rectangular prism -- short	porose	porose	none	none	none	none	none	none	no	no	7	poreless
Florella_pascuensis_HK175	SW	benthic	No	rectangular prism	porose	porose	none	none	none	none	none	none	no	no	95	pores	125	7	360	YES	hexagonal	probably not
Fragilariforma_virescens_HK132	FW	benthic	yes	rectangular prism	porose	porose	rimoportula	none	septa	marginal	none	apical	no	no
Gomphonemopsis_UTKSA0026x	SW	benthic	No	rectangular prism	porose	porose	none	none	none	none	none	none	no	yes	6	single pore line	35	1	100
Grammatophora_macilenta_HK368	SW	benthic	yes	rectangular prism	porose	porose	rimoportula	none	septa	scattered	none	apical	no	no	80	poreless
Grammatophora_undulata_HK367	SW	benthic	yes	rectangular prism	porose	porose	rimoportula	none	septa	marginal	none	apical	no	no	45	pores	150	2	380
Grammonema_striatula_HK371	SW	benthic	yes	rectangular prism -- short	porose	porose	rimoportula	none	none	none	transverse	apical	no	no
Guinardia_delicatula_ME_HK613	SW	planktonic	yes	tapered cylinder	porose	porose	rimoportula	none	none	none	none	none	no	no	10	elongated pores	55	5	100	YES	square
Guinardia_flaccida_FL_HK272	SW	planktonic	yes	flat cylinder -- tall	porose	porose	rimoportula	none	none	none	none	none	no	no	45	elongated pores	50	13	125	YES	square
Guinardia_flaccida_FL_HK353	SW	planktonic	yes	flat cylinder -- tall	porose	porose	rimoportula	none	none	none	none	none	no	no	45	elongated pores	50	13	125	YES	square
Guinardia_striata_HK400	SW	planktonic	yes	tapered cylinder	porose	porose	rimoportula	external	none	none	none	none	no	no	30	elongated pores	40	9	125	YES	square
Hanicella_moenia_HK379	SW	benthic	yes	rectangular prism -- tall	porose	porose	rimoportula	none	septa	marginal	none	apical	no	no	110	poreless
Haslea_arculata_HK607	SW	benthic	No	rectangular prism -- short	loculate	porose	none	none	none	none	none	none	no	no		poreless
hemidiscoid_AJA027-32	SW	benthic	No	flat cylinder	loculate	cf porose	rimoportula	none	none	none	none	none	yes	no		poreless
Hendeyella_lineata_HK325	SW	benthic	yes	rectangular prism -- short	porose	porose	none	none	none	marginal	none	apical -- mantle	no	no	45	other ornaments
Hendeyella_rhombus_HK445	SW	benthic	yes	rectangular prism -- short	porose	porose	none	none	none	marginal	none	apical -- mantle	no	no	15	poreless
Hobaniella_longicruris_HK576	SW	planktonic	No	tapered cylinder	porose	loculate & porose	rimoportula	none	none	scattered	none	apical -- stalked	no	no	15	pores	130	6	460		semi ordered
Hobaniella_longicruris_TX_HK226	SW	planktonic	No	tapered cylinder	porose	loculate & porose	rimoportula	none	none	scattered	none	apical -- stalked	no	no	15	pores	150	8	550		semi ordered
Hyalodiscus_sp_CA_HK344	SW	benthic	No	domed cylinder -- short	loculate	cf loculate	rimoportula	none	none	none	central	none	no	no	85	single pore line	120	1	250
Hyalodiscus_stelliger_NJ_HK615	SW	benthic	No	domed cylinder -- short	loculate	cf loculate	rimoportula	none	none	none	central	none	no	no	25	single pore line	150	1	350
Hyalosira_tropicalis_HK672	SW	benthic	yes	rectangular prism	porose	porose	rimoportula	none	septa	none	none	apical	no	no	8	elongated pores	380	2	340
Hyalosynedra_alshareefii_KSA0100	SW	benthic	No	rectangular prism -- short	loculate	hyaline	rimoportula	none	none	none	none	apical -- mantle	no	no	15	poreless
Hyalosynedra_sp_UTKSA0054	SW	benthic	No	rectangular prism -- short	loculate	hyaline	rimoportula	none	none	none	sternum	apical -- mantle	no	no	23	poreless
Koernerella_recticostata_HK242	SW	planktonic	yes	rectangular prism -- clavate	porose	porose	rimoportula	none	none	marginal	none	apical	no	yes	80	pores	80	4	200
Lambertocellus_africana_SZCZP74	SW	planktonic	yes	rectangular prism -- short	porose	porose	rimoportula	none	none	marginal	subcentral	apical -- stalked	yes	no	28	line of pores	115	1	245
Lampriscus_orbiculatus_HK125	SW	benthic	yes	tapered cylinder	porose	porose	none	none	none	none	none	apical -- stalked	no	no	115	pores	730	10	1190		hexagonal	maybe
Lampriscus_shadboltianus_Pan_HK264	SW	benthic	yes	tapered cylinder	porose	porose	none	none	none	none	none	apical -- stalked	no	no	50	other ornaments	830	15	1450	YES	hexagonal	maybe
Lampriscus_shadboltianus_v_crenulata_HK257	SW	benthic	yes	tapered cylinder	porose	porose	none	none	none	none	none	apical -- stalked	no	no	62	other ornaments	790	15	1900		semi ordered
Leptocylindrus_danicus_TX_HK238	SW	planktonic	yes	flat cylinder -- tall	porose	porose	none	none	none	marginal	none	none	no	no	15	pores	45	15	100	Unclear	quasi-hexagonal
Leyanella_pauciporis_SK	SW	planktonic	yes	rectangular prism	porose	hyaline	rimoportula	marginal	none	none	transverse	apical -- stalked	yes	no	3	poreless
Leyanella_probus_CanIsl	SW	planktonic	yes	rectangular prism	porose	hyaline	rimoportula	marginal	none	none	transverse	apical -- stalked	yes	no	11	poreless
Licmophora_colosalis_HK366	SW	benthic	No	rectangular prism -- clavate	porose	porose	rimoportula	none	septa	none	none	apical -- one pole	no	yes
Licmophora_curvata_HK422	SW	benthic	No	rectangular prism -- clavate	porose	porose	rimoportula	none	septa	none	none	apical -- one pole	no	yes	14	elongated pores	500	3	480
Licmophora_paradoxa_HK106	SW	benthic	No	rectangular prism -- clavate	porose	porose	rimoportula	none	septa	none	none	apical -- one pole	no	yes	19	elongated pores	210	9	220	YES	square
Licmophora_sp_HK365	SW	benthic	No	rectangular prism -- clavate	porose	porose	rimoportula	none	none	none	none	apical -- one pole	no	yes	26	pores	70	1	150
Licmophora_sp_HK455	SW	benthic	No	rectangular prism -- clavate	porose	porose	rimoportula	none	septa	none	none	apical -- one pole	no	yes	35	pores	120	3	240
Licmophora_sp_HK522	SW	benthic	No	rectangular prism -- clavate	porose	porose	rimoportula	none	septa	none	none	apical -- one pole	no	yes	22	pores	100	2	190
Licmophora_sp_HK526	SW	benthic	No	rectangular prism -- clavate	porose	porose	rimoportula	none	septa	none	none	apical -- one pole	no	yes	18	sieve pores	90	4	170
Licmophora_sp_KSA0151	SW	benthic	No	rectangular prism -- clavate	porose	porose	rimoportula	none	septa	none	none	apical -- one pole	no	yes	17	pores	90	3	225
Lithodesmioides_polymorpha_UTKSA0027	SW	planktonic	No	polyhedral prism	porose	porose	rimoportula	marginal	none	scattered	central	none	no	no	31	pores	135	6	265		square
Lithodesmium_intricatum_CA_HK231	SW	planktonic	No	polyhedral prism	porose	porose	rimoportula	marginal	none	none	none	none	no	no
Lithodesmium_intricatum_HI_HK253	SW	planktonic	No	polyhedral prism	porose	porose	rimoportula	marginal	none	none	none	none	no	no	20	pores	170	11	210		hexagonal
Lithodesmium_undulatum_HK029	SW	planktonic	yes	polyhedral prism	porose	porose	rimoportula	marginal	none	none	none	none	no	no	51	pores	140	12	500		quasi square
Lucanicum_concatenatum_HK378	SW	benthic	yes	rectangular prism -- short	porose	porose	rimoportula	none	none	none	none	apical -- linear	no	no	12	sieve pores	140	2	220
Mastodiscus_radiatus_HK249	SW	benthic	No	flat cylinder -- short	porose	cf porose	rimoportula	marginal	none	none	none	apical -- stalked	no	no	40	poreless
Mastogloia_sp_Guam_HK314	SW	benthic	No	rectangular prism	pseudoloculate	cf hyaline	none	internal	partectae	none	none	none	no	no	20	poreless
Mastogloia_sp_KSA0062	SW	benthic	No	rectangular prism	cf loculate	porose	none	internal	partectae	none	none	none	no	no	25	poreless
Medlinella_amphoroidea_HK600	SW	benthic	No	rectangular prism	porose	porose	none	none	septa	none	transverse	none	no	no	70	line of ribs	220	1	330
Melosira_arctica_v_krembsii_HK425	SW	benthic	yes	domed cylinder -- tall	loculate	porose	rimoportula	external	none	none	none	none	no	no	15	pores	50	15	185		quasi-square
Melosira_sp_HK404	SW	benthic	yes	domed cylinder -- tall	pseudoloculate	porose	rimoportula	external	none	scattered	none	none	no	no		pores	99.6	5	226.16	YES	square	maybe
Melosira_varians_HK266	FW	benthic	yes	flat cylinder -- tall	cf pseudoloculate	porose	rimoportula	none	none	scattered	central	none	no	no	25	pores	120	N/A			N/A
Microtabella_interrupta_HK458	SW	planktonic	yes	rectangular prism -- tall	porose	porose	rimoportula	none	yes	none	none	apical	no	no	27	pores	75	6	285
Minutocellus_polymorpha_OR_HK321	SW	planktonic	No	rectangular prism -- short	porose	porose	tubular process	none	none	marginal	none	apical -- stalked	yes	no	22	poreless
monoraphid_HK427	SW	benthic	No	rectangular prism -- short	porose	hyaline	none	none	none	none	sternum	none	yes	no	20	poreless
Nanofrustulum_sp_CCMP1306	SW	benthic	yes	flat cylinder	porose	hyaline	none	none	none	marginal	sternum	none	no	no	3	other ornaments
Nanofrustulum_sp_CCMP2653	SW	benthic	yes	flat cylinder	porose	hyaline	none	none	none	marginal	sternum	none	no	no	4	poreless
Nanofrustulum_sp_CCMP3169	SW	benthic	yes	flat cylinder	porose	hyaline	none	none	none	marginal	sternum	none	no	no	2.5	poreless
Navicula_sp_HK494	SW	benthic	No	rectangular prism -- short	loculate	hyaline	none	external	none	none	none	none	no	no		poreless
Navicula_sp_HK694	SW	benthic	No	rectangular prism -- short	porose	hyaline	none	none	none	none	central	none	no	no	20	poreless
Navicula_sp_HK695	SW	benthic	No	rectangular prism -- short	porose	hyaline	none	none	none	none	longitudinal	none	no	no	10	poreless
Navicula_sp_UTKSA0122	SW	benthic	No	rectangular prism -- short	porose	hyaline	none	none	none	none	central	none	no	no	15	poreless
Navicula_sp_UTKSA0247	SW	benthic	No	rectangular prism -- tall	porose	hyaline	none	none	none	none	central	none	no	no	13	poreless
Neocalyptrella_robusta_HK423	SW	planktonic	No	tapered cylinder	loculate	loculate	rimoportula	none	none	none	none	none	no	no	70	slits	170	17	315
Neodelphineis_sp_HK421	SW	planktonic	No	rectangular prism -- short	porose	hyaline	rimoportula	none	none	marginal	sternum	none	no	yes
Neofragilaria_montgomeryii_HK521	SW	benthic	yes	rectangular prism	porose	hyaline	none	none	none	none	none	apical -- linear	no	no	9	poreless
Nitzschia_asteropei_HK467	SW	benthic	No	rectangular prism -- short	porose	porose	none	external -- copula & internal -- fibulae	none	none	none	none	no	no	80	poreless
Nitzschia_celanoi_KSA0035	SW	benthic	No	rectangular prism -- short	loculate	porose	none	external -- copula & internal -- fibulae	none	none	none	none	no	no	35	S shape pores		3
Nitzschia_schefterae_HK464	SW	benthic	No	rectangular prism -- short	loculate	porose	none	external -- copula & internal -- fibulae	none	none	none	none	no	no	50	slits/poreless
Nitzschia_schefterae_HK465	SW	benthic	No	rectangular prism -- short	loculate	porose	none	external -- copula & internal -- fibulae	none	none	none	none	no	no	50	slits	70	2	100
Nitzschia_sp_HK469	SW	benthic	No	rectangular prism -- tall	cf porose	cf porose	none	internal & internal -- fibulae	none	none	longitudinal	none	no	no	45	elongated pores
Nitzschia_sp_HK472	SW	benthic	No	rectangular prism	porose	porose	none	internal -- fibulae	none	none	none	none	no	no	45	pores	85	6	225		quasi-square
Nitzschia_sp_HK534	SW	benthic	No	rectangular prism -- keeled	porose	porose	none	external & internal -- fibulae	none	none	none	none	no	no	50	pores	120	2	210
Nitzschia_sp_HK536	SW	benthic	No	rectangular prism -- keeled	porose	porose	none	external & internal -- fibulae	none	none	none	none	no	no	60	weird pores
Nitzschia_sp_HK696	SW	benthic	No	rectangular prism -- keeled	porose	porose	none	external & internal -- fibulae	none	none	none	none	no	no	18	pores	100	2	200
Nitzschia_sp_KSA0120	SW	benthic	No	rectangular prism -- short	porose	porose	none	internal -- fibulae	none	none	none	none	no	no
Nitzschia_sp_UTKSA0053	SW	benthic	No	rectangular prism -- short	porose	porose	none	internal -- fibulae	none	none	none	none	no	no	12	poreless
Nitzschia_sp_UTKSA0102	SW	benthic	No	rectangular prism -- short	porose	porose	none	external & internal -- fibulae	none	none	none	none	no	no	60	pores	125	1	225
Nitzschia_sp_UTKSA0111	SW	benthic	No	rectangular prism -- short	porose	porose	none	internal -- fibulae	none	none	none	none	no	no
Nitzschia_taygetei_HK466	SW	benthic	No	rectangular prism -- short	porose	porose	none	external -- copula & internal -- fibulae	none	none	none	none	no	no	25	slits	90	2	130
Nitzschia_volvendirostrata_KSA0039	SW	benthic	No	rectangular prism -- short	porose	porose	none	external -- copula & internal -- fibulae	none	none	none	none	no	no	11	poreless
Odontella_aurita_CanIsl_HK333	SW	benthic	yes	rectangular prism -- horned	porose	porose	rimoportula	none	none	scattered	none	apical -- stalked	no	no	17	pores	140	5	425		square
Odontella_rhomboides_TX_HK282	SW	benthic	yes	rectangular prism -- horned	loculate	porose	rimoportula	none	none	scattered	none	apical -- stalked	no	no	28	pores	430	13	900	YES	hexagonal	maybe
Odontella_rhombus_f_trigona_HK340	SW	benthic	yes	domed cylinder	loculate	porose	rimoportula	none	none	scattered	none	apical -- stalked	no	no	27	sieve pores	265	10	640	NO	quasi hexagonal
Odontella_rostrata_HK585	SW	planktonic	No	rectangular prism -- horned	porose	porose	rimoportula	external	none	scattered	none	apical -- stalked	no	no	14	pores	220	9	450
Odontella_sp_UTKSA0255	SW	benthic	yes	rectangular prism -- horned	porose	porose	rimoportula	none	none	scattered	none	apical -- stalked	no	no	40	pores	625	5	1200		semi sqaure
Opephora_pacifica_HK296	SW	benthic	No	rectangular prism	porose	hyaline	none	none	none	none	sternum	apical -- mantle	no	yes	10	poreless
Orizaformis_holarctica_CCMP143	SW		yes	rectangular prism	porose	porose	none	none	none	none	sternum	apical	no	no	6	line of pores	20	1	100
Orthoseira_dendroteres_HK066	FW		yes	flat cylinder -- tall	porose	porose	tubular process	external	septa	marginal	none	none	no	no	6	pores	115	5			unordered
Paralia_sp_Guam_HK408	SW	planktonic	yes	domed cylinder -- tall	pseudoloculate	porose	rimoportula	external	none	marginal	none	none	yes	no	9	single rib line	375	1	125
Paralia_sp_HI_HK618	SW	planktonic	yes	domed cylinder -- tall	pseudoloculate	porose	rimoportula	external	none	marginal	none	none	yes	no	9	single rib line	200	1	170
Parlibellus_hamulifer_HK409	SW	benthic	No	rectangular prism -- tall	pseudoloculate	loculate	none	none	none	none	none	none	no	no	70	pores	260	2	420
Parlibellus_sp_HK537	SW	benthic	No	rectangular prism -- tall	pseudoloculate	loculate	none	none	none	none	none	none	no	no	27	line of elongated proes	200	1	290
Parlibellus_sp_HK697	SW	benthic	No	rectangular prism	pseudoloculate	loculate	none	none	none	none	none	none	no	no	25	line of pores	80	1	295
Perideraion_montgomeryii_HK246	SW	planktonic	yes	rectangular prism -- clavate	porose	porose	rimoportula	none	none	marginal	none	apical	no	yes
Placosira_araneosa_HK646	SW	benthic	yes	rectangular prism	porose	porose	rimoportula	internal	none	none	none	apical	no	no	18	single line of pores	45	1	190
Placosira_plana_HK648	SW	benthic	yes	rectangular prism	porose	porose	rimoportula	none	none	none	sternum	apical	no	no	6	single line of pores	90	1	190
Plagiogramma_porcipellis_HK212	SW	benthic	yes	rectangular prism	porose	hyaline & porose	none	internal	none	marginal	transverse	apical	no	no	40	poreless
Plagiogramma_sp_HK324	SW	benthic	yes	rectangular prism	porose	hyaline & porose	none	internal	none	marginal	transverse	apical	no	no	25	line of elongated proes	245	1	325
Plagiogramma_sp_HK374	SW	benthic	yes	rectangular prism	porose	hyaline & porose	none	internal	none	marginal	transverse	apical	no	no	24	line of pores	100	1	260
Plagiogramma_sp_HK660	SW	benthic	yes	rectangular prism	porose	hyaline & porose	none	none	none	marginal	transverse	apical	no	no	11	line of pores	70	1	220
plagiogrammid_PDK104	SW	benthic	yes	rectangular prism -- horned	porose	hyaline & porose	none	external	none	marginal	sternum	apical -- stalked	no	no	8	line of pores	40	1	230
Plagiogrammopsis_vanheurckii_CA_HK293	SW	planktonic	yes	rectangular prism	porose	hyaline	tubular process	stauros	none	marginal	transverse	apical -- stalked	yes	no	10	line of pores	65	1	190
Plagiogrammopsis_vanheurckii_HI_HK413	SW	planktonic	yes	rectangular prism	porose	hyaline	tubular process	stauros	none	marginal	transverse	apical -- stalked	yes	no	15	line of pores	40	1	880
Plagiostriata_sp_UTKSA0414	SW	benthic	No	rectangular prism	porose	hyaline	rimoportula	none	none	none	none	apical -- linear	no	no	7	poreless
Plagiotropis_sp_HK508	SW	benthic	No	rectangular prism -- keeled	loculate	hyaline	none	internal	none	none	none	none	no	no	90	poreless
Pleurosigma_sp_HK495	SW	benthic	No	rectangular prism -- short	loculate	hyaline	none	internal	none	none	none	none	no	no
Pleurosira_laevis_f_polymorpha_HK326	SW	benthic	yes	domed cylinder -- short	loculate	porose	rimoportula	none	none	scattered	none	apical -- stalked	no	no	41	pores	270	33	580	YES	hexagonal	probably
Pleurosira_polymorpha_HK581	SW	benthic	yes	domed cylinder -- short	loculate	porose	rimoportula	none	none	scattered	none	apical -- stalked	no	no	73	pores	200	25	600	YES	hexagonal	YES
Porosira_glacialis_HK115	SW	planktonic	No	flat cylinder -- short	pseudoloculate (RCC5324)	cf porose	fultoportula	none	none	none	none	none	no	no
Poulinea_lepidochelicola_HK639	SW	benthic	No	rectangular prism -- clavate	porose	porose	none	none	septa	none	transverse	none	no	yes	13	single line of elongated pores	165	1	335
Poulinea_lepidochelicola_HK676	SW	benthic	No	rectangular prism -- clavate	porose	porose	none	none	septa	none	transverse	none	no	yes	9	single line of pores	130	1	315
Proboscia_sp_TX_HK236	SW	planktonic	yes	tapered cylinder	loculate	loculate	rimoportula	none	none	none	none	none	no	no	11	pores	245	27	385	Unclear	hexagonal?
Proboscia_sp_UTKSA0033	SW	planktonic	yes	tapered cylinder	loculate	loculate	rimoportula	none	none	none	none	none	no	no	N/A	pores	40	N/A	195	YES	Hexagonal	YES
Proschkinia_vergostriata_HK549	SW	benthic	No	rectangular prism	porose	pseudoloculate	none	none	none	none	central	none	no	no	10	long splits
Psammoneis_japonica_HK299	SW	benthic	yes	rectangular prism	porose	hyaline	none	none	none	none	none	apical	no	no	7	poreless
Psammoneis_obaidii_UTKSA0057	SW	benthic	yes	rectangular prism	porose	hyaline	none	none	none	none	none	apical	no	no	5	poreless
Psammotaenia_lanceolata_FL_HK316	SW	benthic	yes	rectangular prism	porose	hyaline	none	none	none	marginal	sternum	apical -- mantle	no	no	17	poreless
Pseudictyota_dubium_CanIsl_HK342	SW	benthic	yes	polyhedral prism	porose	false pseudoloculate	rimoportula	external	none	scattered	none	apical -- stalked	no	no	21	pores	220	5	715	YES	hexagonal and square
Pseudictyota_dubium_Guam_HK199	SW	benthic	yes	polyhedral prism	porose	false pseudoloculate	rimoportula	external	none	scattered	none	apical -- stalked	no	no	18	pores	325	4	1150
Pseudictyota_reticulata_Pan_HK281	SW	benthic	yes	polyhedral prism	porose	false pseudoloculate	rimoportula	external	none	scattered	none	apical -- stalked	no	no	110	pores	380	3	1400
Pseudictyota_reticulata_Tokiane3_TriM1	SW	benthic	yes	polyhedral prism	porose	false pseudoloculate	rimoportula	external	none	scattered	none	apical -- stalked	no	no	92	sieve pores	700	6	1800
Pseudictyota_reticulata_UTKSA0089	SW	benthic	yes	polyhedral prism	porose	false pseudoloculate	rimoportula	external	none	scattered	none	apical -- stalked	no	no	47	sieve pores	840	4	1850
Pseudogomphonema_sp_HK560	SW	benthic	No	rectangular prism -- clavate	porose	hyaline	none	internal	pseudoseptum & septa	none	central	apical -- linear	no	yes		poreless
Pseudosolenia_calcar_avis_HK245	SW	planktonic	No	tapered cylinder	loculate	loculate	rimoportula	none	none	none	none	none	no	no	45	elongated pores	95	N/A	390		Hexagonal	YES
Pseudostriatella_sp_HK698	SW	benthic	No	rectangular prism -- tall	porose	porose	rimoportula	none	septa	none	central	apical	no	no	12	elongated pores	260	2	260
Pteroncola_sp_UTKSA0078	SW	benthic		rectangular prism	loculate	hyaline	rimoportula	none	none	none	none	apical -- mantle	no	no	10	poreless
Ralfsiella_minima_FL_HK337	SW	benthic	No	domed cylinder	pseudoloculate	porose	rimoportula	external	none	scattered	none	apical -- stalked	no	no	37	pores	200	8	950		quasi square
Ralfsiella_minima_NC_HK336	SW	benthic	No	domed cylinder	pseudoloculate	porose	rimoportula	external	none	scattered	none	apical -- stalked	no	no	30	pores	330	9	750		quasi square
Ralfsiella_smithii_NC_HK331	SW	benthic	No	domed cylinder	pseudoloculate	porose	rimoportula	external	none	scattered	none	apical -- stalked	no	no	40	pores	250	6	1100		square
Ralfsiella_sp_CA_HK341	SW	benthic	No	domed cylinder	pseudoloculate	porose	rimoportula	external	none	scattered	none	apical -- stalked	no	no	18	pores	125	4	300		square
Rhabdonema_adriatica_MX_HK370	SW	benthic	yes	rectangular prism -- tall	porose	porose	rimoportula	internal	septa	none	none	apical	no	no	60	other ornaments	220	3	580
Rhabdonema_arcuatum_HK304	SW	benthic	yes	rectangular prism -- tall	porose	porose	rimoportula	internal	septa	none	none	apical	no	no	22	sieve pores	335	8	530	NO
Rhabdonema_sp_Guam_HK369	SW	benthic	yes	rectangular prism -- tall	porose	porose	rimoportula	internal	septa	none	none	apical	no	no	19	pores	140	3	480
Rhaphoneis_amphiceros_HK237	SW	benthic	No	rectangular prism -- short	porose	porose	rimoportula	none	none	marginal	sternum	apical	no	no	38	other ornaments	550	1	1250
Rhizosolenia_formosa_HK354	SW	planktonic	No	tapered cylinder	loculate	loculate	rimoportula	none	none	none	none	none	no	no	70	pores	335	20	500	YES	square
Rhizosolenia_imbricata_FL_HK244	SW	planktonic	No	tapered cylinder	loculate	loculate	rimoportula	none	none	none	none	none	no	no	30	grids	850	N/A		N/A
Rhizosolenia_shrubsolei_TX_HK221	SW	planktonic	No	tapered cylinder	loculate	loculate	rimoportula	none	none	none	none	none	no	no	N/A	slits	800	N/A		NO
Rhizosolenia_fallax_UTKSA0035	SW	planktonic	No	tapered cylinder	loculate	loculate	rimoportula	none	none	none	none	none	no	no	6	septate pores	115	N/A
Rhoiconeis_pagoensis_UTKSA0128	SW	benthic	No	rectangular prism -- short	loculate	hyaline	none	internal	none	none	central	none	yes	no	40	poreless
Rhopalodia_sp_HK433	SW	benthic	No	wedge prism	porose	porose	none	internal & external	none	none	none	none	no	no		poreless
Roundia_cardiophora_HK219	SW	planktonic	No	flat cylinder -- tall	pseudoloculate	pseudoloculate	fultoportula	none	none	scattered	none	none	no	no	67	pores	160	4	550
Seminavis_robusta_HK492	SW	benthic	No	polyhedral prism	cf loculate	hyaline	none	internal	none	none	transverse	none	no	no	35	poreless
Seminavis_sp_UTKSA0266	SW	benthic	No	polyhedral prism	porose	hyaline	none	internal	none	none	transverse	none	no	no	50	poreless
Serratifera_brevis_HK446	SW	benthic	yes	rectangular prism	porose	hyaline	none	none	none	marginal	none	apical -- mantle	no	yes	12	poreless
Serratifera_parkii_HK507	SW	benthic	yes	rectangular prism	porose	hyaline	none	none	none	marginal	none	apical -- mantle	no	yes	11	poreless
Serratifera_varisterna_FL_HK315	SW	benthic	yes	rectangular prism	porose	hyaline	none	none	none	marginal	sternum	apical -- mantle	no	no	38	poreless
Serratifera_varisterna_TX_HK424	SW	benthic	yes	rectangular prism	porose	hyaline	none	none	none	marginal	sternum	apical -- mantle	no	no	13	poreless
Skeletonema_tropicum_AJA358-04	SW	planktonic	yes	domed cylinder	pseudoloculate	porose	fultoportula	external	none	none	none	none	no	no	38	pores	20	10	65		squarre
Spicaticribra_kingstonii_AJA303-46	FW	planktonic	No	flat cylinder	pseduoloculate	porose	fultoportula	none	none	none	none	none	no	no	9.5	poreless
Staurotropis_americana_HK443	SW	planktonic	No	rectagular prism -- keeled	porose	porose	none	stauros	none	none	transverse	none	no	no	75	pores	215	5	290
Staurotropis_khiyamii_UTKSA0047	SW	planktonic	No	rectagular prism -- keeled	porose	porose	none	stauros	none	none	transverse	none	no	no	35	sieve pores	220	8	260	YES
Staurotropis_seychellensis_HK172	SW	planktonic	No	rectagular prism -- keeled	porose	porose	none	stauros	none	none	transverse	none	no	no	70	poreless
Stellarima_microtrias_HK108	SW	planktonic	No	domed cylinder	loculate	loculate	rimoportula	none	none	none	none	none	no	no
Stephanopyxis_turris_HK213	SW	planktonic	yes	domed cylinder -- tall	pseudoloculate		rimoportula	external	none	none	none	none	no	no
Striatella_unipunctata_FL_HK318	SW	benthic	No	rectangular prism -- tall	porose	porose	rimoportula	none	septa	none	none	apical -- mantle	no	no	48	elongated pores	185	8	215
Striatella_unipunctata_Guam_HK177	SW	benthic	No	rectangular prism -- tall	porose	porose	rimoportula	none	septa	none	none	apical -- mantle	no	no	86	elongated pores	95	12	330
Stricosus_madanii_KSA0171	SW	benthic	No	rectangular prism -- short	loculate	hyaline	rimoportula	none	none	apical	none	apical -- mantle	no	no	140	poreless
Synedra_bacillaris_FL_HK291	SW	benthic	No	rectangular prism -- short	porose	porose	none	internal	pseudoseptum	none	none	none	no	no	140	pores	215	6	600	NO
Synedropsis_hyperborea_HK117	SW	planktonic	No	rectangular prism -- short	porose	porose	rimoportula	none	none	none	sternum	apical -- mantle	no	no	40	line of pores	58	1	270
Tabellaria_flocculosa_HK065	FW	benthic	yes	rectangular prism	porose	porose	rimoportula	none	septa	marginal	central	apical	no	no	31	line of pores	80	1	210
Terpsinoe_americana_HK415	SW	benthic	No	rectangular prism	cf porose	porose	none	internal	none	marginal & scattered	central	none	no	no	26	sieve pores	480	8	1000
Terpsinoe_musica_HK273	FW	benthic	yes	rectangular prism	cf porose	porose	rimoportula	internal	pseudoseptum	scattered	none	apical	no	no	63	pores	180	12			quasi square
Terpsinoe_sp_HK545	FW	benthic	yes	rectangular prism	cf porose	porose	rimoportula	internal	none	scattered	none	apical	no	no	105	pores	325	15			unordered
Thalassiophysa_hyalina	SW	planktonic	No	wedge prism	porose	porose	none	internal -- fibulae	none	none	none	none	no	no	90	poreless
Thalassiosira_hispida_AJA318-38	SW	planktonic	No	domed cylinder	cf pseudoloculate	porose	fultoportula	none	none	none	none	none	no	no	4	pores	15	15	70		semi-square
Thalassiosira_lacustris_AJA341-27	FW	planktonic	no	flat cylinder	pseudoloculate	porose	fultoportula	external	none	scattered	none	none	no	no	10	pores	15	5	55		semi-square
Thalassiosira_pseudonana_HK008	SW	planktonic	No	flat cylinder	cf pseudoloculate	cf porose	fultoportula	external	none	none	none	none	no	no		pores	80	30	280	YES	square	YES
Toxarium_hennedyanum_HK220	SW	benthic	No	rectangular prism -- short	porose	porose	none	none	none	none	none	none	no	no
Toxarium_undulatum_HK210	SW	benthic	No	rectangular prism -- short	porose	porose	none	none	pseudoseptum	none	none	none	no	no
Trachyneis_HK439	SW	benthic	No	rectangular prism -- short	loculate	hyaline	none	none	pseudoseptum	none	none	none	no	no		poreless
Triceratium_robertsianum_HK700	SW	benthic	No	polyhedral prism	pseudoloculate	porose	rimoportula	none		scattered	none	apical -- stalked	no	no	90	pores	120	>40	580	YES	hexagonal	YES
Triceratium_spinosum_UTKSA0420	SW	benthic	yes	polyhedral prism	loculate	cf porose	rimoportula	none		scattered	none	apical -- stalked	no	no	105	sieve pores	1400	12	1900		hexagonal	YES
Trieres_cf_granulata_TX_HK406	SW	planktonic	No	rectangular prism -- horned	loculate	loculate	rimoportula	external	none	scattered	none	apical -- stalked	no	no	55	sieve pores	670	>30	830	YES	hexagonal	YES
Trieres_mobilensis_FL_HK251	SW	planktonic	No	rectangular prism -- horned	loculate	loculate	rimoportula	external	none	scattered	none	apical -- stalked	no	no	45	sieve pores	490	27	580	YES	hexagonal	YES
Trieres_regia_FL_HK322	SW	planktonic	No	rectangular prism -- horned	loculate	loculate	rimoportula	external	none	scattered	none	apical -- stalked	no	no	36	sieve pores	600	40	680	YES	hexagonal	YES
Trigonium_formosum_HI_HK258	SW	benthic	No	polyhedral prism	loculate	loculate	rimoportula	none	pseudoseptum	scattered	none	apical	no	no		pores	1068	11	1861.29	YES	hexagonal
Tursiocola_guyanensis_HK632	SW	benthic	No	rectangular prism	porose	porose	none	none	pseudoseptum	none	transverse	none	no	no	14	line of pores	90	1	260
Undatella_quadrata_HK174	SW	planktonic	No	rectangular prism -- keeled	porose	porose	none	internal & external	none	none	transverse	none	no	no	70	poreless
Urosolenia_eriensis_HK054	FW	planktonic	No	tapered cylinder	porose	porose	none	none	none	none	none	none	no	no	4	pores	50				unordered
