## Supplemental Table 2 for "Natural slab photonic crystals and where to find them among the girdle bands of diatoms"

Taxon	lattice structure	Possible PhC?
Acanthoceros_zachariasi_HK250	unordered	NO
Achnanthes_sp_CanIsl_HK303	single_line	NO
Achnanthes_sp_Guam_HK311	unordered	NO
Achnanthes_sp_HK309	single_line	NO
Achnanthes_sp_HK517	unordered	NO
Achnanthes_sp_HK690	single_line	NO
achnanthiod_CA_HK380	unordered	NO
Actinocyclus_AJA022-31	poreless	NO
Actinocyclus_subtilis_HK168	poreless	NO
Actinoptychus_cf_splendens_HK381	poreless	NO
Actinoptychus_undulatum_CA_HK261	poreless	NO
Ambo_tenuissimus_HK546	unordered	NO
Amphipentas_pentacrinus_HK289	unordered	NO
Amphipentas_pentacrinus_HK583	pseudo_square	NO
Amphipentas_pentacrinus_MX_HK384	hexagonal	NO
Amphitetras_antediluvianum_HK223	unordered	NO
Amphitetras_antediluvianum_HK584	unordered	NO
Amphora_sp_UTKSA0115	square	NO
Amphora_sp_UTKSA0172	single_line	NO
Amphora_sp_UTKSA0195	unordered	NO
Ardissonea_formosum_HK209	unordered	NO
Ardissonea_sp_UTKSA0041	unordered	NO
Astrosyne_radiata_HK169	unordered	NO
Attheya_longicornis_HK317	unordered	NO
Attheya_septentrionalis_HK112	unordered	NO
Attheya_UTKSA0227	unordered	NO
Bacillaria_sp_UTKSA0129	single_line	NO
Bellerochea_malleus_HK265	unordered	NO
Berkeleya_sp_HK498	single_line	NO
Biddulphia_alternans_GA_HK592	square	NO
Biddulphia_alternans_HK541	unordered	NO
Biddulphia_alternans_NC_HK292	partly_ordered	NO
Biddulphia_biddulphiana_FL_HK328	hexagonal	NO
Biddulphia_biddulphiana_HI_HK271	unordered	NO
Biddulphia_biddulphiana_HK452	hexagonal	NO
Biddulphia_biddulphiana_HK543	hexagonal	NO
Biddulphia_cf_reticulum_FL_HK329	square	NO
Biddulphia_cf_sculpta_UTKSA0210	square	NO
Biddulphia_cf_seychellensis_UTKSA0282	unordered	NO
Biddulphia_reticulum_HI_HK252	square	NO
Biddulphia_tridens_CA_HK239	unordered	NO
Biddulphia_tridens_FL_HK327	unordered	NO
Biddulphiopsis_titiana_HK170	hexagonal	maybe
Biremis_sp_HK438	single_line	NO
Biremis_sp_UTKSA0352	unordered	NO
Bleakeleya_notata_HK247	unordered	NO
Bolidomonas_pacifica_HK015	unordered	NO
Caloneis_GU7_HK477	poreless	NO
Campylosira_cymbelliformis_HK122	single_line	NO
Carinasigma_minuta_HK418	poreless	NO
Castoridens_hyalina_HK444	poreless	NO
Castoridens_striata_HK385	unordered	NO
Catacombas_gaillonii_s0045	unordered	NO
Centronella_reicheltii_HK150	unordered	NO
Cerataulina_daemon_HK390	unordered	NO
Cerataulina_pelagica_HK596	square	NO
Cerataulus_turgidus_HK699	unordered	NO
cf_Brachysira_sp_HK692	unordered	NO
cf_Tabularia_sp_HK509	poreless	NO
cf_Tabularia_sp_UTKSA0068	poreless	NO
Chelonicola_caribeana_HK557	single_line	NO
Chelonicola_caribeana_HK601	single_line	NO
Climaconeis_riddleae_HK178	unordered	NO
Climaconeis_sp_UTKSA0040	unordered	NO
Cocconeis_convexa_FL_HK312	poreless	NO
Corethron_hystrix_FL_HK241	unordered	NO
Coscinodiscus_granii	square	YES
Coscinodiscus_jonesianus	square	YES
Coscinodiscus_radiatus	square	YES
Coscinodiscus_sp_FL_HK298	hexagonal	YES
Coscinodiscus_sp_Pan_HK263	square	YES
Coscinodiscus_wailesii	hexagonal	YES
Craspedostauros_alata_HK448	unordered	NO
Craspedostauros_alyoubii_UTKSA0083	unordered	NO
Craspedostauros_macewanii_HK634	unordered	NO
Craspedostauros_paradoxa_HK441	unordered	NO
Cratericulifera_crinigera_HK506	unordered	NO
Cratericulifera_shandongensis_SZCZCH1247	single_line	NO
Craticula_FLMan_HK499	unordered	NO
Ctenophora_pulchella_HK105	unordered	NO
Cyclophora_castracanei_HK243	unordered	NO
Cyclophora_cf_minor_HK461	single_line	NO
Cyclophora_tenuis_CA_HK308	unordered	NO
Cyclophora_tenuis_GU_HK216	unordered	NO
Cyclostephanos_tholiformis_AJA228-03	unordered	NO
Cyclotella_cf_quillensis_AJA299-14	unordered	NO
Cyclotella_atomus_AJA010-31	unordered	NO
Cyclotella_cf_gamma_AJA263-27	unordered	NO
Cyclotella_meneghiniana_AJA178-1	unordered	NO
Cyclotella_scaldensis_AJA299-11	unordered	NO
Cyclotella_striata_AJA297-15	unordered	NO
Cyclotella_wallercreekii_AJA164-11	unordered	NO
Cymatoneis_sp_UTKSA0378	poreless	NO
Cymatosira_belgica_FL_HK343	single_line	NO
Cymatosira_belgica_SC_HK397	poreless	NO
Cymatosira_lorenziana_FL_HK283	single_line	NO
Cymatosira_lorenziana_HK588	unordered	NO
Dactyliosolen_blavyanus_HK301	unordered	NO
Dactyliosolen_fragilissimus_HK426	unordered	NO
Delphineis_surirella_NC_HK295	poreless	NO
Detonula_pumila_RCC5794	single_line	NO
Diatoma_elongatum_HK119	unordered	NO
Diatoma_tenue_HK078	unordered	NO
Dimeregramma_sp_HK359	single_line	NO
Dimeregramma_sp_HK376	single_line	NO
Diploneis_sp_HK484	poreless	NO
Diploneis_sp_UTKSA0181	poreless	NO
Discostella_pseudostelligera_AJA075-4	poreless	NO
Discostella_sp_AJA303-1	single_line	NO
Ditylum_brightwelli_HK285	unordered	NO
Divergita_toxoneides_WK57	poreless	NO
Endictya_oceanica_HK259	poreless	NO
Entomoneis_sp_UTKSA0080	unordered	NO
Eucampia_cf_cornuta_HK399	pseudo_square	NO
Eunotogramma_sp_FL_HK451	unordered	NO
Eunotogrammasp_NC_HK294	unordered	NO
Fallacia_sp_HK482	unordered	NO
Fallacia_sp_HK693	poreless	NO
Florella_pascuensis_HK175	hexagonal	maybe
Fragilariforma_virescens_HK132	unordered	NO
Gomphonemopsis_UTKSA0026x	single_line	NO
Grammatophora_macilenta_HK368	poreless	NO
Grammatophora_undulata_HK367	unordered	NO
Grammonema_striatula_HK371	unordered	NO
Guinardia_delicatula_ME_HK613	square	NO
Guinardia_flaccida_FL_HK272	square	NO
Guinardia_flaccida_FL_HK353	square	NO
Guinardia_striata_HK400	square	NO
Hanicella_moenia_HK379	poreless	NO
Haslea_arculata_HK607	poreless	NO
hemidiscoid_AJA027-32	poreless	NO
Hendeyella_lineata_HK325	unordered	NO
Hendeyella_rhombus_HK445	poreless	NO
Hobaniella_longicruris_HK576	partly_ordered	NO
Hobaniella_longicruris_TX_HK226	partly_ordered	NO
Hyalodiscus_sp_CA_HK344	single_line	NO
Hyalodiscus_stelliger_NJ_HK615	single_line	NO
Hyalosira_tropicalis_HK672	unordered	NO
Hyalosynedra_alshareefii_KSA0100	poreless	NO
Hyalosynedra_sp_UTKSA0054	poreless	NO
Koernerella_recticostata_HK242	unordered	NO
Lambertocellus_africana_SZCZP74	single_line	NO
Lampriscus_orbiculatus_HK125	hexagonal	maybe
Lampriscus_shadboltianus_Pan_HK264	hexagonal	maybe
Lampriscus_shadboltianus_v_crenulata_HK257	partly_ordered	NO
Leptocylindrus_danicus_TX_HK238	pseudo_hexagonal	NO
Leyanella_pauciporis_SK	poreless	NO
Leyanella_probus_CanIsl	poreless	NO
Licmophora_colosalis_HK366	unordered	NO
Licmophora_curvata_HK422	unordered	NO
Licmophora_paradoxa_HK106	square	NO
Licmophora_sp_HK365	single_line	NO
Licmophora_sp_HK455	unordered	NO
Licmophora_sp_HK522	unordered	NO
Licmophora_sp_HK526	unordered	NO
Licmophora_sp_KSA0151	unordered	NO
Lithodesmioides_polymorpha_UTKSA0027	square	NO
Lithodesmium_intricatum_CA_HK231	unordered	NO
Lithodesmium_intricatum_HI_HK253	hexagonal	NO
Lithodesmium_undulatum_HK029	pseudo_square	NO
Lucanicum_concatenatum_HK378	unordered	NO
Mastodiscus_radiatus_HK249	poreless	NO
Mastogloia_sp_Guam_HK314	poreless	NO
Mastogloia_sp_KSA0062	poreless	NO
Medlinella_amphoroidea_HK600	single_line	NO
Melosira_arctica_v_krembsii_HK425	pseudo_square	NO
Melosira_sp_HK404	square	maybe
Melosira_varians_HK266	partly_ordered	NO
Microtabella_interrupta_HK458	unordered	NO
Minutocellus_polymorpha_OR_HK321	poreless	NO
monoraphid_HK427	poreless	NO
Nanofrustulum_sp_CCMP1306	unordered	NO
Nanofrustulum_sp_CCMP2653	poreless	NO
Nanofrustulum_sp_CCMP3169	poreless	NO
Navicula_sp_HK494	poreless	NO
Navicula_sp_HK694	poreless	NO
Navicula_sp_HK695	poreless	NO
Navicula_sp_UTKSA0122	poreless	NO
Navicula_sp_UTKSA0247	poreless	NO
Neocalyptrella_robusta_HK423	unordered	NO
Neodelphineis_sp_HK421	unordered	NO
Neofragilaria_montgomeryii_HK521	poreless	NO
Nitzschia_asteropei_HK467	poreless	NO
Nitzschia_celanoi_KSA0035	unordered	NO
Nitzschia_schefterae_HK464	unordered	NO
Nitzschia_schefterae_HK465	unordered	NO
Nitzschia_sp_HK469	unordered	NO
Nitzschia_sp_HK472	pseudo_square	NO
Nitzschia_sp_HK534	unordered	NO
Nitzschia_sp_HK536	unordered	NO
Nitzschia_sp_HK696	unordered	NO
Nitzschia_sp_KSA0120	unordered	NO
Nitzschia_sp_UTKSA0053	poreless	NO
Nitzschia_sp_UTKSA0102	single_line	NO
Nitzschia_sp_UTKSA0111	unordered	NO
Nitzschia_taygetei_HK466	unordered	NO
Nitzschia_volvendirostrata_KSA0039	poreless	NO
Odontella_aurita_CanIsl_HK333	square	NO
Odontella_rhomboides_TX_HK282	hexagonal	maybe
Odontella_rhombus_f_trigona_HK340	pseudo_hexagonal	NO
Odontella_rostrata_HK585	unordered	NO
Odontella_sp_UTKSA0255	partly_ordered	NO
Opephora_pacifica_HK296	poreless	NO
Orizaformis_holarctica_CCMP143	single_line	NO
Orthoseira_dendroteres_HK066	unordered	NO
Paralia_sp_Guam_HK408	single_line	NO
Paralia_sp_HI_HK618	single_line	NO
Parlibellus_hamulifer_HK409	unordered	NO
Parlibellus_sp_HK537	single_line	NO
Parlibellus_sp_HK697	single_line	NO
Perideraion_montgomeryii_HK246	unordered	NO
Placosira_araneosa_HK646	single_line	NO
Placosira_plana_HK648	single_line	NO
Plagiogramma_porcipellis_HK212	poreless	NO
Plagiogramma_sp_HK324	single_line	NO
Plagiogramma_sp_HK374	single_line	NO
Plagiogramma_sp_HK660	single_line	NO
plagiogrammid_PDK104	single_line	NO
Plagiogrammopsis_vanheurckii_CA_HK293	single_line	NO
Plagiogrammopsis_vanheurckii_HI_HK413	single_line	NO
Plagiostriata_sp_UTKSA0414	poreless	NO
Plagiotropis_sp_HK508	poreless	NO
Pleurosigma_sp_HK495	unordered	NO
Pleurosira_laevis_f_polymorpha_HK326	hexagonal	maybe
Pleurosira_polymorpha_HK581	hexagonal	YES
Porosira_glacialis_HK115	unordered	NO
Poulinea_lepidochelicola_HK639	single_line	NO
Poulinea_lepidochelicola_HK676	single_line	NO
Proboscia_sp_TX_HK236	hexagonal	YES
Proboscia_sp_UTKSA0033	hexagonal	YES
Proschkinia_vergostriata_HK549	unordered	NO
Psammoneis_japonica_HK299	poreless	NO
Psammoneis_obaidii_UTKSA0057	poreless	NO
Psammotaenia_lanceolata_FL_HK316	poreless	NO
Pseudictyota_dubium_CanIsl_HK342	unordered	NO
Pseudictyota_dubium_Guam_HK199	unordered	NO
Pseudictyota_reticulata_Pan_HK281	unordered	NO
Pseudictyota_reticulata_UTKSA0089	unordered	NO
Pseudictyota_reticulata_Tokiane3_TriM1	unordered	NO
Pseudogomphonema_sp_HK560	poreless	NO
Pseudosolenia_calcar_avis_HK245	hexagonal	YES
Pseudostriatella_sp_HK698	unordered	NO
Pteroncola_sp_UTKSA0078	poreless	NO
Ralfsiella_minima_FL_HK337	pseudo_square	NO
Ralfsiella_minima_NC_HK336	pseudo_square	NO
Ralfsiella_smithii_NC_HK331	square	NO
Ralfsiella_sp_CA_HK341	square	NO
Rhabdonema_adriatica_MX_HK370	unordered	NO
Rhabdonema_arcuatum_HK304	unordered	NO
Rhabdonema_sp_Guam_HK369	unordered	NO
Rhaphoneis_amphiceros_HK237	single_line	NO
Rhizosolenia_fallax_UTKSA0035	unordered	NO
Rhizosolenia_formosa_HK354	square	NO
Rhizosolenia_imbricata_FL_HK244	unordered	NO
Rhizosolenia_shrubsolei_TX_HK221	unordered	NO
Rhoiconeis_pagoensis_UTKSA0128	poreless	NO
Rhopalodia_sp_HK433	poreless	NO
Roundia_cardiophora_HK219	unordered	NO
Seminavis_robusta_HK492	poreless	NO
Seminavis_sp_UTKSA0266	poreless	NO
Serratifera_brevis_HK446	poreless	NO
Serratifera_parkii_HK507	poreless	NO
Serratifera_varisterna_FL_HK315	poreless	NO
Serratifera_varisterna_TX_HK424	poreless	NO
Skeletonema_tropicum_AJA358-04	square	NO
Spicaticribra_kingstonii_AJA303-46	poreless	NO
Staurotropis_americana_HK443	unordered	NO
Staurotropis_khiyamii_UTKSA0047	unordered	NO
Staurotropis_seychellensis_HK172	poreless	NO
Stellarima_microtrias_HK108	unordered	NO
Stephanopyxis_turris_HK213	unordered	NO
Striatella_unipunctata_FL_HK318	unordered	NO
Striatella_unipunctata_Guam_HK177	unordered	NO
Stricosus_madanii_KSA0171	poreless	NO
Synedra_bacillaris_FL_HK291	unordered	NO
Synedropsis_hyperborea_HK117	single_line	NO
Tabellaria_flocculosa_HK065	single_line	NO
Terpsinoe_americana_HK415	unordered	NO
Terpsinoe_musica_HK273	pseudo_square	NO
Terpsinoe_sp_HK545	unordered	NO
Thalassiophysa_hyalina	poreless	NO
Thalassiosira_hispida_AJA318-38	partly_ordered	NO
Thalassiosira_lacustris_AJA341-27	partly_ordered	NO
Thalassiosira_pseudonana_HK008	square	YES
Toxarium_hennedyanum_HK220	unordered	NO
Toxarium_undulatum_HK210	unordered	NO
Trachyneis_HK439	poreless	NO
Triceratium_robertsianum_HK700	hexagonal	YES
Triceratium_spinosum_UTKSA0420	hexagonal	YES
Trieres_cf_granulata_TX_HK406	hexagonal	YES
Trieres_mobilensis_FL_HK251	hexagonal	YES
Trieres_regia_FL_HK322	hexagonal	YES
Trigonium_formosum_HI_HK258	hexagonal	NO
Tursiocola_guyanensis_HK632	single_line	NO
Undatella_quadrata_HK174	poreless	NO
Urosolenia_eriensis_HK054	unordered	NO
